# Emergence of division of labor in tissues through cell interactions and spatial cues

**DOI:** 10.1101/2022.11.16.516540

**Authors:** Miri Adler, Noa Moriel, Aleksandrina Goeva, Inbal Avraham-Davidi, Simon Mages, Taylor S Adams, Naftali Kaminski, Evan Z Macosko, Aviv Regev, Ruslan Medzhitov, Mor Nitzan

**Affiliations:** Broad Institute of Massachusetts Institute of Technology and Harvard, Cambridge, MA, USA; Tananbaum Center for Theoretical and Analytical Human Biology, Yale University School of Medicine, New Haven, CT, USA; School of Computer Science and Engineering, The Hebrew University of Jerusalem, Jerusalem, Israel; Gene Center and Department of Biochemistry, Ludwig-Maximilians-University Munich, Munich, Germany; Section of Pulmonary, Critical Care and Sleep Medicine, Yale University School of Medicine, New Haven, CT, USA; Massachusetts General Hospital, Department of Psychiatry, Boston, MA, USA; Department of Biology, Massachusetts Institute of Technology, Cambridge, Massachusetts, USA; Genentech, 1 DNA Way, South San Francisco CA, USA; Howard Hughes Medical Institute, Department of Immunobiology, Yale University School of Medicine, New Haven, CT, USA; Racah Institute of Physics, The Hebrew University of Jerusalem, Jerusalem, Israel; Faculty of Medicine, The Hebrew University of Jerusalem, Jerusalem, Israel

## Abstract

Most cell types in multicellular organisms can perform multiple functions. However, not all functions can be optimally performed simultaneously by the same cells. Functions incompatible at the level of individual cells can be performed at the cell population level, where cells divide labor and specialize in different functions. Division of labor can arise due to instruction by tissue environment or through self-organization. Here, we develop a computational framework to investigate the contribution of these mechanisms to division of labor within a cell-type population. By optimizing collective cellular task performance under trade-offs, we find that distinguishable expression patterns can emerge from cell-cell interactions *vs*. instructive signals. We propose a method to construct ligand-receptor networks between specialist cells and use it to infer division-of-labor mechanisms from single-cell RNA-seq and spatial transcriptomics data of stromal, epithelial, and immune cells. Our framework can be used to characterize the complexity of cell interactions within tissues.
