## Supplemental Table 4 for "Emergence of division of labor in tissues through cell interactions and spatial cues"

{1, "Calm1"}	{1, "Mylk"}
{1, "Calm2"}	{1, "Mylk"}
{1, "Calm3"}	{1, "Mylk"}
{1, "Gnai2"}	{1, "Cav1"}
{1, "Igfbp5"}	{1, "Cav1"}
{1, "Jag1"}	{1, "Notch2"}
{1, "Jam3"}	{1, "Itgb1"}
{1, "Lama5"}	{1, "Bcam"}
{1, "Tln1"}	{1, "Itgb1"}
{1, "Calm1"}	{2, "Mylk"}
{1, "Calm2"}	{2, "Mylk"}
{1, "Calm3"}	{2, "Mylk"}
{1, "Cxcl10"}	{2, "Sdc4"}
{1, "Fgf1"}	{2, "Cd44"}
{1, "Gnai2"}	{2, "C5ar1"}
{1, "Gnai2"}	{2, "Cav1"}
{1, "Igfbp5"}	{2, "Cav1"}
{1, "Mif"}	{2, "Cd44"}
{1, "Pdgfa"}	{2, "Pdgfra"}
{1, "Vim"}	{2, "Cd44"}
{1, "Cxcl10"}	{4, "Sdc4"}
{1, "Fgf1"}	{4, "Fgfr1"}
{1, "Hmgb1"}	{4, "Itgav"}
{1, "Hmgb1"}	{4, "Thbd"}
{1, "Inhba"}	{4, "Tgfbr3"}
{1, "Jag1"}	{4, "Notch2"}
{1, "Angpt4"}	{5, "Tek"}
{1, "Calm1"}	{5, "Fas"}
{1, "Cxcl10"}	{5, "Tlr4"}
{1, "Gnai2"}	{5, "C5ar1"}
{1, "Hmgb1"}	{5, "Itgav"}
{1, "Hmgb1"}	{5, "Tlr4"}
{1, "Inhba"}	{5, "Tgfbr1"}
{1, "Jag1"}	{5, "Notch1"}
{1, "Ngf"}	{5, "Sorcs2"}
{1, "Ngf"}	{5, "Sort1"}
{1, "Serpine2"}	{5, "Plaur"}
{2, "Col1a1"}	{1, "Itgb1"}
{2, "Col1a2"}	{1, "Itgb1"}
{2, "Col4a1"}	{1, "Itgb1"}
{2, "Col4a5"}	{1, "Itgb1"}
{2, "Col4a6"}	{1, "Itgb1"}
{2, "Dll1"}	{1, "Notch2"}
{2, "Lama5"}	{1, "Bcam"}
{2, "Lamb1"}	{1, "Itgb1"}
{2, "Lgals3"}	{1, "Itgb1"}
{2, "Lgals3"}	{1, "Mertk"}
{2, "Lgals3bp"}	{1, "Itgb1"}
{2, "Mfge8"}	{1, "Itgb1"}
{2, "Mmp2"}	{1, "Itgb1"}
{2, "Thbs1"}	{1, "Itgb1"}
{2, "Timp1"}	{1, "Itgb1"}
{2, "Tnc"}	{1, "Itga7"}
{2, "Tnc"}	{1, "Itgb1"}
{2, "Wnt5a"}	{1, "Fzd7"}
{2, "Bmp7"}	{2, "Acvrl1"}
{2, "Col18a1"}	{2, "Gpc1"}
{2, "Col1a1"}	{2, "Cd44"}
{2, "Col1a2"}	{2, "Cd44"}
{2, "Cxcl10"}	{2, "Sdc4"}
{2, "Sema3f"}	{2, "Nrp2"}
{2, "Timp1"}	{2, "Cd63"}
{2, "Tnc"}	{2, "Sdc4"}
{2, "Plat"}	{3, "Lrp1"}
{2, "Plau"}	{3, "Lrp1"}
{2, "Thbs1"}	{3, "Lrp1"}
{2, "Timp1"}	{3, "Cd63"}
{2, "Timp1"}	{3, "Lrp1"}
{2, "Wnt5a"}	{3, "Fzd1"}
{2, "Bmp2"}	{4, "Tgfbr3"}
{2, "Col18a1"}	{4, "Itgb5"}
{2, "Cxcl10"}	{4, "Sdc4"}
{2, "Dll1"}	{4, "Notch2"}
{2, "Fgf7"}	{4, "Fgfr1"}
{2, "Fgf9"}	{4, "Fgfr1"}
{2, "Hmgb1"}	{4, "Itgav"}
{2, "Hmgb1"}	{4, "Thbd"}
{2, "Mfge8"}	{4, "Itgav"}
{2, "Mfge8"}	{4, "Itgb5"}
{2, "Mmp2"}	{4, "Itgav"}
{2, "Plau"}	{4, "Mrc2"}
{2, "Thbs1"}	{4, "Cd47"}
{2, "Thbs1"}	{4, "Itgav"}
{2, "Tnc"}	{4, "Itgav"}
{2, "Tnc"}	{4, "Sdc4"}
{2, "Bmp2"}	{5, "Bmpr1a"}
{2, "Bmp4"}	{5, "Bmpr1a"}
{2, "Bmp4"}	{5, "Musk"}
{2, "Bmp5"}	{5, "Bmpr1a"}
{2, "Bmp7"}	{5, "Bmpr1a"}
{2, "Col18a1"}	{5, "Gpc1"}
{2, "Col18a1"}	{5, "Gpc4"}
{2, "Col18a1"}	{5, "Itgb5"}
{2, "Cxcl10"}	{5, "Tlr4"}
{2, "Dkk3"}	{5, "Kremen1"}
{2, "Dll1"}	{5, "Notch1"}
{2, "Ereg"}	{5, "Egfr"}
{2, "Fat4"}	{5, "Dchs1"}
{2, "Hmgb1"}	{5, "Itgav"}
{2, "Hmgb1"}	{5, "Tlr4"}
{2, "Lgals3"}	{5, "Mertk"}
{2, "Mfge8"}	{5, "Itgav"}
{2, "Mfge8"}	{5, "Itgb5"}
{2, "Mmp2"}	{5, "Itgav"}
{2, "Nrg1"}	{5, "Egfr"}
{2, "Nrg1"}	{5, "Erbb2"}
{2, "Plau"}	{5, "Igf2r"}
{2, "Plau"}	{5, "Mrc2"}
{2, "Plau"}	{5, "Plaur"}
{2, "Ptgs2"}	{5, "Ptger1"}
{2, "Ptgs2"}	{5, "Ptger4"}
{2, "Srpx2"}	{5, "Plaur"}
{2, "Thbs1"}	{5, "Itga5"}
{2, "Thbs1"}	{5, "Itgav"}
{2, "Tnc"}	{5, "Egfr"}
{2, "Tnc"}	{5, "Itga9"}
{2, "Tnc"}	{5, "Itgav"}
{2, "Tnc"}	{5, "Tlr4"}
{2, "Wnt5a"}	{5, "Fzd2"}
{2, "Wnt5a"}	{5, "Fzd4"}
{2, "Wnt5a"}	{5, "Fzd7"}
{2, "Wnt5a"}	{5, "Lrp5"}
{2, "Wnt5a"}	{5, "Lrp6"}
{2, "Wnt5a"}	{5, "Notch1"}
{2, "Wnt5a"}	{5, "Ror2"}
{2, "Wnt5a"}	{5, "Ryk"}
{3, "Col1a1"}	{1, "Itgb1"}
{3, "Col3a1"}	{1, "Itgb1"}
{3, "Col4a2"}	{1, "Itgb1"}
{3, "Hspg2"}	{1, "Itgb1"}
{3, "Rarres2"}	{1, "Ccrl2"}
{3, "Col1a1"}	{2, "Cd44"}
{3, "Col3a1"}	{3, "Ddr2"}
{3, "Psap"}	{3, "Lrp1"}
{3, "Hspg2"}	{5, "Ptprs"}
{3, "Sfrp1"}	{5, "Fzd2"}
{4, "Adam17"}	{1, "Itgb1"}
{4, "Adam17"}	{1, "Notch2"}
{4, "Adam9"}	{1, "Itgb1"}
{4, "Timp1"}	{1, "Itgb1"}
{4, "Adam17"}	{2, "Cd9"}
{4, "Adam17"}	{2, "Tnfrsf1a"}
{4, "Il33"}	{2, "Il1rl1"}
{4, "Sema3c"}	{2, "Nrp2"}
{4, "Timp1"}	{2, "Cd63"}
{4, "Vcan"}	{2, "Cd44"}
{4, "Vegfd"}	{2, "Nrp2"}
{4, "Adam10"}	{3, "Lrp1"}
{4, "Plat"}	{3, "Lrp1"}
{4, "Timp1"}	{3, "Cd63"}
{4, "Timp1"}	{3, "Lrp1"}
{4, "Adam10"}	{4, "Axl"}
{4, "Adam10"}	{4, "Itgav"}
{4, "Adam17"}	{4, "Notch2"}
{4, "Adam9"}	{4, "Itgav"}
{4, "Adam9"}	{4, "Itgb5"}
{4, "Igf1"}	{4, "Itgav"}
{4, "Lman1"}	{4, "Mcfd2"}
{4, "Adam10"}	{5, "Erbb2"}
{4, "Adam10"}	{5, "Gpnmb"}
{4, "Adam10"}	{5, "Itgav"}
{4, "Adam10"}	{5, "Notch1"}
{4, "Adam10"}	{5, "Tspan14"}
{4, "Adam10"}	{5, "Tspan17"}
{4, "Adam10"}	{5, "Tspan5"}
{4, "Adam17"}	{5, "Itga5"}
{4, "Adam17"}	{5, "Notch1"}
{4, "Adam17"}	{5, "Rhbdf2"}
{4, "Adam17"}	{5, "Tnfrsf1b"}
{4, "Adam9"}	{5, "Itgav"}
{4, "Adam9"}	{5, "Itgb5"}
{4, "Ang"}	{5, "Egfr"}
{4, "Igf1"}	{5, "Insr"}
{4, "Igf1"}	{5, "Itgav"}
{4, "Il33"}	{5, "Il1rap"}
{4, "Mmp14"}	{5, "Flt1"}
{4, "Sema3c"}	{5, "Plxnd1"}
{4, "Vcan"}	{5, "Egfr"}
{4, "Vegfd"}	{5, "Itga9"}
{5, "Adam17"}	{1, "Itgb1"}
{5, "Adam17"}	{1, "Notch2"}
{5, "Col4a5"}	{1, "Itgb1"}
{5, "Egfl7"}	{1, "Notch2"}
{5, "Fbln1"}	{1, "Itgb1"}
{5, "Hspg2"}	{1, "Itgb1"}
{5, "Igfbp5"}	{1, "Cav1"}
{5, "Jam2"}	{1, "Itgb1"}
{5, "Jam3"}	{1, "Itgb1"}
{5, "Lama5"}	{1, "Bcam"}
{5, "Lamc2"}	{1, "Itgb1"}
{5, "Psen2"}	{1, "Notch2"}
{5, "Thbs1"}	{1, "Itgb1"}
{5, "Timp1"}	{1, "Itgb1"}
{5, "Vcam1"}	{1, "Itgb1"}
{5, "Wnt2"}	{1, "Fzd7"}
{5, "Wnt4"}	{1, "Fzd7"}
{5, "Wnt5a"}	{1, "Fzd7"}
{5, "Wnt9a"}	{1, "Fzd7"}
{5, "Adam17"}	{2, "Cd9"}
{5, "Adam17"}	{2, "Tnfrsf1a"}
{5, "Bmp7"}	{2, "Acvrl1"}
{5, "Fadd"}	{2, "Tnfrsf1a"}
{5, "Fgf1"}	{2, "Cd44"}
{5, "Fgf2"}	{2, "Cd44"}
{5, "Fgf2"}	{2, "Sdc4"}
{5, "Igfbp5"}	{2, "Cav1"}
{5, "Pdgfd"}	{2, "Pdgfra"}
{5, "Rspo3"}	{2, "Sdc4"}
{5, "Sema3b"}	{2, "Nrp2"}
{5, "Sema3f"}	{2, "Nrp2"}
{5, "Tfpi"}	{2, "F3"}
{5, "Timp1"}	{2, "Cd63"}
{5, "Vcan"}	{2, "Cd44"}
{5, "Vegfd"}	{2, "Nrp2"}
{5, "C3"}	{3, "Lrp1"}
{5, "Hspa1b"}	{3, "Lrp1"}
{5, "Plau"}	{3, "Lrp1"}
{5, "Serpine1"}	{3, "Lrp1"}
{5, "Thbs1"}	{3, "Lrp1"}
{5, "Timp1"}	{3, "Cd63"}
{5, "Timp1"}	{3, "Lrp1"}
{5, "Wnt2"}	{3, "Fzd1"}
{5, "Wnt4"}	{3, "Fzd1"}
{5, "Wnt5a"}	{3, "Fzd1"}
{5, "Adam17"}	{4, "Notch2"}
{5, "Bmp2"}	{4, "Tgfbr3"}
{5, "C3"}	{4, "Cd55"}
{5, "Egfl7"}	{4, "Itgav"}
{5, "Egfl7"}	{4, "Notch2"}
{5, "Fbn1"}	{4, "Itgav"}
{5, "Fgf1"}	{4, "Fgfr1"}
{5, "Fgf10"}	{4, "Fgfr1"}
{5, "Fgf2"}	{4, "Fgfr1"}
{5, "Fgf2"}	{4, "Itgav"}
{5, "Fgf2"}	{4, "Sdc4"}
{5, "Fgf7"}	{4, "Fgfr1"}
{5, "Fgf9"}	{4, "Fgfr1"}
{5, "Igf1"}	{4, "Itgav"}
{5, "Inhba"}	{4, "Tgfbr3"}
{5, "Lman1"}	{4, "Mcfd2"}
{5, "Plau"}	{4, "Mrc2"}
{5, "Psen2"}	{4, "Notch2"}
{5, "Rspo3"}	{4, "Sdc4"}
{5, "Rtn4"}	{4, "S1pr2"}
{5, "Thbs1"}	{4, "Cd47"}
{5, "Thbs1"}	{4, "Itgav"}
{5, "Adam17"}	{5, "Itga5"}
{5, "Adam17"}	{5, "Notch1"}
{5, "Adam17"}	{5, "Rhbdf2"}
{5, "Adam17"}	{5, "Tnfrsf1b"}
{5, "Afdn"}	{5, "Nectin1"}
{5, "Afdn"}	{5, "Nectin3"}
{5, "Agtrap"}	{5, "Rack1"}
{5, "Angpt1"}	{5, "Itga5"}
{5, "Angpt1"}	{5, "Tek"}
{5, "Angptl1"}	{5, "Tek"}
{5, "Arf6"}	{5, "Pld1"}
{5, "Bmp2"}	{5, "Bmpr1a"}
{5, "Bmp7"}	{5, "Bmpr1a"}
{5, "Ccl2"}	{5, "Ackr1"}
{5, "Ccl2"}	{5, "Ackr2"}
{5, "Ccl21a"}	{5, "Ackr2"}
{5, "Cxcl1"}	{5, "Ackr1"}
{5, "Efnb1"}	{5, "Egfr"}
{5, "Efnb1"}	{5, "Ephb3"}
{5, "Efnb1"}	{5, "Ephb4"}
{5, "Egfl7"}	{5, "Itgav"}
{5, "Egfl7"}	{5, "Notch1"}
{5, "Ereg"}	{5, "Egfr"}
{5, "Fadd"}	{5, "Fas"}
{5, "Fbn1"}	{5, "Itgav"}
{5, "Fgf2"}	{5, "Gpc4"}
{5, "Fgf2"}	{5, "Itgav"}
{5, "Fgf2"}	{5, "Notch1"}
{5, "Fgf2"}	{5, "Sdc3"}
{5, "Fyn"}	{5, "Thy1"}
{5, "Gdf10"}	{5, "Bmpr1a"}
{5, "Hspg2"}	{5, "Ptprs"}
{5, "Igf1"}	{5, "Insr"}
{5, "Igf1"}	{5, "Itgav"}
{5, "Inhba"}	{5, "Tgfbr1"}
{5, "Lin7c"}	{5, "Abca1"}
{5, "Ngf"}	{5, "Sorcs2"}
{5, "Ngf"}	{5, "Sort1"}
{5, "Nrg1"}	{5, "Egfr"}
{5, "Nrg1"}	{5, "Erbb2"}
{5, "Plau"}	{5, "Igf2r"}
{5, "Plau"}	{5, "Mrc2"}
{5, "Plau"}	{5, "Plaur"}
{5, "Pthlh"}	{5, "Pth1r"}
{5, "Rspo3"}	{5, "Lrp6"}
{5, "Rtn4"}	{5, "S1pr2"}
{5, "S100a4"}	{5, "Egfr"}
{5, "S100a4"}	{5, "Erbb2"}
{5, "Sema3b"}	{5, "Plxna1"}
{5, "Sema5a"}	{5, "Plxna1"}
{5, "Sema6a"}	{5, "Plxna2"}
{5, "Sema6d"}	{5, "Plxna1"}
{5, "Serpine1"}	{5, "Plaur"}
{5, "Slit3"}	{5, "Plxna1"}
{5, "Slit3"}	{5, "Robo2"}
{5, "Tctn1"}	{5, "Tmem67"}
{5, "Thbs1"}	{5, "Itga5"}
{5, "Thbs1"}	{5, "Itgav"}
{5, "Tnfsf12"}	{5, "Egfr"}
{5, "Vcam1"}	{5, "Itga9"}
{5, "Vcan"}	{5, "Egfr"}
{5, "Vegfd"}	{5, "Itga9"}
{5, "Wnt2"}	{5, "Fzd2"}
{5, "Wnt2"}	{5, "Fzd4"}
{5, "Wnt2"}	{5, "Fzd7"}
{5, "Wnt2"}	{5, "Lrp5"}
{5, "Wnt2b"}	{5, "Fzd4"}
{5, "Wnt4"}	{5, "Fzd2"}
{5, "Wnt4"}	{5, "Fzd4"}
{5, "Wnt4"}	{5, "Fzd7"}
{5, "Wnt4"}	{5, "Lrp6"}
{5, "Wnt4"}	{5, "Musk"}
{5, "Wnt5a"}	{5, "Fzd2"}
{5, "Wnt5a"}	{5, "Fzd4"}
{5, "Wnt5a"}	{5, "Fzd7"}
{5, "Wnt5a"}	{5, "Lrp5"}
{5, "Wnt5a"}	{5, "Lrp6"}
{5, "Wnt5a"}	{5, "Notch1"}
{5, "Wnt5a"}	{5, "Ror2"}
{5, "Wnt5a"}	{5, "Ryk"}
{5, "Wnt9a"}	{5, "Egfr"}
{5, "Wnt9a"}	{5, "Fzd4"}
{5, "Wnt9a"}	{5, "Fzd7"}
