## Supplemental Table 7 for "Emergence of division of labor in tissues through cell interactions and spatial cues"

{1, "ANXA1"}	{1, "EGFR"}
{1, "HSP90AA1"}	{1, "EGFR"}
{1, "LGALS1"}	{1, "ITGB1"}
{1, "SERPINE1"}	{1, "PLAUR"}
{1, "FGF7"}	{2, "FGFR1"}
{1, "CXCL8"}	{3, "SDC2"}
{1, "SERPINE1"}	{3, "ITGAV"}
{1, "TIMP1"}	{4, "CD63"}
{1, "FAM3C"}	{5, "LAMP1"}
{1, "FGF7"}	{5, "NRP1"}
{2, "THBS1"}	{1, "ITGB1"}
{2, "TIMP2"}	{1, "CD44"}
{2, "TIMP2"}	{1, "ITGB1"}
{2, "VIM"}	{1, "CD44"}
{2, "IL6"}	{2, "IL6ST"}
{2, "C3"}	{5, "CD81"}
{2, "SEMA4A"}	{5, "NRP1"}
{3, "APP"}	{1, "RPSA"}
{3, "COL1A1"}	{1, "CD44"}
{3, "COL1A1"}	{1, "ITGB1"}
{3, "COL3A1"}	{1, "ITGB1"}
{3, "COL5A1"}	{1, "ITGB1"}
{3, "HSPG2"}	{1, "ITGB1"}
{3, "JAM3"}	{1, "ITGB1"}
{3, "THBS2"}	{1, "ITGB1"}
{3, "APP"}	{2, "CAV1"}
{3, "HSPG2"}	{2, "FGFR1"}
{3, "COL1A1"}	{3, "ITGAV"}
{3, "COL1A1"}	{5, "ITGA1"}
{3, "COL5A1"}	{5, "ITGA1"}
{3, "SEMA3C"}	{5, "NRP1"}
{4, "CALM1"}	{1, "EGFR"}
{4, "DCN"}	{1, "EGFR"}
{4, "EFEMP1"}	{1, "EGFR"}
{4, "FBN1"}	{1, "ITGB1"}
{4, "GSTP1"}	{1, "EGFR"}
{4, "LGALS3BP"}	{1, "ITGB1"}
{4, "NID1"}	{1, "ITGB1"}
{4, "PKM"}	{1, "CD44"}
{4, "FBN1"}	{3, "ITGAV"}
{4, "MFGE8"}	{3, "ITGAV"}
{4, "NID1"}	{3, "ITGAV"}
{4, "CALM1"}	{5, "CACNA1C"}
{4, "CALM1"}	{5, "MYLK"}
{4, "CALM1"}	{5, "RYR2"}
{4, "CD99"}	{5, "CD81"}
{5, "ADAM9"}	{1, "ITGB1"}
{5, "ANGPT1"}	{1, "ITGB1"}
{5, "ARPC5"}	{1, "LDLR"}
{5, "FN1"}	{1, "CD44"}
{5, "FN1"}	{1, "ITGB1"}
{5, "FN1"}	{1, "PLAUR"}
{5, "LAMB1"}	{1, "ITGB1"}
{5, "LAMC1"}	{1, "ITGB1"}
{5, "LUM"}	{1, "ITGB1"}
{5, "TGM2"}	{1, "ITGB1"}
{5, "TIMP3"}	{1, "CD44"}
{5, "VEGFD"}	{1, "ITGB1"}
{5, "FGF14"}	{2, "FGFR1"}
{5, "MMP2"}	{2, "FGFR1"}
{5, "ADAM9"}	{3, "ITGAV"}
{5, "FN1"}	{3, "ITGAV"}
{5, "FN1"}	{3, "SDC2"}
{5, "LAMB1"}	{3, "ITGAV"}
{5, "LAMC1"}	{3, "ITGAV"}
{5, "MMP2"}	{3, "SDC2"}
{5, "GPC3"}	{5, "CD81"}
{5, "LAMB1"}	{5, "ITGA1"}
{5, "LAMC1"}	{5, "ITGA1"}
{5, "SLIT2"}	{5, "ROBO1"}
{5, "SLIT2"}	{5, "ROBO2"}
{5, "SLIT3"}	{5, "ROBO1"}
{5, "SLIT3"}	{5, "ROBO2"}
{5, "VEGFD"}	{5, "ITGA1"}
