## Supplemental Table 8 for "Emergence of division of labor in tissues through cell interactions and spatial cues"

{1, "ADAM9"}	{1, "ITGB1"}
{1, "SYK"}	{4, "FCGR2A"}
{1, "TG"}	{4, "ASGR1"}
{2, "APOE"}	{1, "ABCA1"}
{2, "APOE"}	{1, "SDC2"}
{2, "LGALS1"}	{1, "ITGB1"}
{2, "PKM"}	{1, "CD44"}
{2, "TGFB1"}	{1, "ITGB1"}
{2, "TGFB1"}	{1, "SDC2"}
{2, "HLA-B"}	{2, "CANX"}
{2, "TGFB1"}	{2, "ENG"}
{2, "APOE"}	{4, "LRP1"}
{2, "APOE"}	{4, "TREM2"}
{2, "HSP90AA1"}	{4, "LRP1"}
{2, "LRPAP1"}	{4, "LRP1"}
{2, "PSAP"}	{4, "LRP1"}
{3, "CD14"}	{1, "ITGB1"}
{3, "VCAN"}	{1, "CD44"}
{3, "VCAN"}	{1, "ITGB1"}
{3, "CD14"}	{3, "ITGB2"}
{3, "CD55"}	{3, "ADGRE2"}
{3, "S100A8"}	{3, "ITGB2"}
{3, "S100A9"}	{3, "ITGB2"}
{3, "CD55"}	{4, "ADGRE5"}
{3, "S100A9"}	{4, "ALCAM"}
{4, "ADAM17"}	{1, "ITGB1"}
{4, "ADAM17"}	{1, "RHBDF2"}
{4, "FN1"}	{1, "CD44"}
{4, "FN1"}	{1, "ITGB1"}
{4, "FN1"}	{1, "SDC2"}
{4, "HBEGF"}	{1, "CD44"}
{4, "LGALS9"}	{1, "CD44"}
{4, "LGALS9"}	{1, "HAVCR2"}
{4, "LPL"}	{1, "CD44"}
{4, "TIMP2"}	{1, "CD44"}
{4, "TIMP2"}	{1, "ITGB1"}
{4, "VIM"}	{1, "CD44"}
{4, "FN1"}	{3, "C5AR1"}
{4, "GRN"}	{3, "TNFRSF1B"}
{4, "ALOX5AP"}	{4, "ALOX5"}
{4, "C1QB"}	{4, "LRP1"}
{4, "HBEGF"}	{4, "CD9"}
{4, "LPL"}	{4, "LRP1"}
{4, "SERPINA1"}	{4, "LRP1"}
